# A mouse tissue atlas of small non-coding RNA

**DOI:** 10.1101/430561

**Authors:** Alina Isakova, Tobias Fehlmann, Andreas Keller, Stephen R. Quake

**Affiliations:** Department of Bioengineering, Stanford University, Stanford, California, USA; Chair for Clinical Bioinformatics, Saarland University, 66123 Saarbrücken, Germany; School of Medicine Office, Stanford University, Stanford, CA 94305, USA; Department of Applied Physics, Stanford University, Stanford, California, USA; Chan Zuckerberg Biohub, San Francisco, California, USA

## Abstract

Small non-coding RNAs (ncRNAs) play a vital role in a broad range of biological processes both in health and disease. A comprehensive quantitative reference of small ncRNA expression would significantly advance our understanding of ncRNA roles in shaping tissue functions. Here, we systematically profiled the levels of five ncRNA classes (miRNA, snoRNA, snRNA, scaRNA and tRNA fragments) across eleven mouse tissues by deep sequencing. Using fourteen biological replicates spanning both sexes, we identified that ~ 30% of small ncRNAs are distributed across the body in a tissue-specific manner with some are also being sexually dimorphic. We found that miRNAs are subject to “arm switching” between healthy tissues and that tRNA fragments are retained within tissues in both a gene- and a tissue-specific manner. Out of eleven profiled tissues we confirmed that brain contains the largest number of unique small ncRNA transcripts, some of which were previously annotated while others are identified for the first time in this study. Furthermore, by combining these findings with single-cell ATAC-seq data, we were able to connect identified brain-specific ncRNA with their cell types of origin. These results yield the most comprehensive characterization of specific and ubiquitous small RNAs in individual murine tissues to date, and we expect that this data will be a resource for the further identification of ncRNAs involved in tissue-function in health and dysfunction in disease.

**HIGHLIGHTS:**

- An atlas of tissue levels of multiple small ncRNA classes generated from 14 biological replicates of both sexes across 11 tissues
- Distinct distribution patterns of miRNA arms and tRNA fragments across tissues suggest the existence of tissue-specific mechanisms of ncRNA cleavage and retention
- miRNA expression is sex specific in healthy tissues
- Small RNA-seq and scATAC-seq data integration produce a detailed map of cell-type specific ncRNA profiles in the mouse brain
