## Supplemental Table S1 for "A mouse tissue atlas of small non-coding RNA"

### Sheet: Sheet1
	Tissue	#1	#2	#3	#4	#5	#6	#7	#8	#9	#10	#11	#12	#13	#14
	Sex	F	F	F	F	F	F	F	F	F	F	M	M	M	M
	DOB	42981	42981	42981	42981	42981	3/30/17	42951	42951	42951	42951	9/19/17	9/19/17	9/19/17	9/19/7
	DOS	06/27/17	06/27/17	06/27/17	06/27/17	06/30/17	06/30/17	06/30/17	06/30/17	06/30/17	06/30/17	12/18/17	12/18/17	12/18/17	12/18/17
001	Liver	+	+	+	+	+	+	+	+	+	+	+	+	+	+
002	Pancreas	+	+	+	+	+	+	+	+	+	+	+	+	+	+
003	Kidney	+	+	+	+	+	+	+	+	+	+	+	+	+	+
004	Lung	+	+	+	+	+	+	+	+	+	+	+	+	+	+
005	Spleen	+	+	+	+	+	+	+	+	+	+	+	+	+	+
006	Heart	+	+	+	+	+	+	+	+	+	+	+	+	+	+
007	Muscle	+	+	+	+	+	+	+	+	+	+	+	+	+	+
008	Brain	+	+	+	+	+	+	+	+	+	+	+	+	+	+
009	Intestine	N/A	+	+	+	+	+	+	+	+	+	+	+	+	+
010	Bone marrow	+	+	+	+	+	+	+	+	+	+	+	+	N/A	+
	Testis	+	+	+	+	+	+	+	+	+	+	+	+	+	+
