## Supplemental Table S7 for "A mouse tissue atlas of small non-coding RNA"

### Sheet: Sheet1
ENCODE accession number	Tissue type
ENCFF009QVN	brain
ENCFF039WAC	liver
ENCFF063NPK	testis
ENCFF101CBB	intestine
ENCFF113FFN	lung
ENCFF115BZB	lung
ENCFF128MGD	bone	2.tsv
ENCFF166GRQ	intestine
ENCFF167GTO	kidney
ENCFF201BIE	testis
ENCFF203RCU	lung
ENCFF204IFN	heart
ENCFF209LHC	spleen
ENCFF237ZFR	testis
ENCFF280HQA	liver
ENCFF324HXH	spleen
ENCFF338FAI	brain
ENCFF339PKR	bone	1.tsv
ENCFF375LAX	pancreas
ENCFF391FDH	brain
ENCFF421SLK	intestine
ENCFF442XPO	spleen
ENCFF452BOI	intestine
ENCFF456GZP	heart
ENCFF456PSH	testis
ENCFF474RGU	spleen
ENCFF484YZF	liver
ENCFF495TGI	liver
ENCFF507RNA	brain
ENCFF509LQW	brain
ENCFF526CVJ	lung
ENCFF546IGW	liver
ENCFF547TAC	testis
ENCFF574UJS	kidney
ENCFF603OKL	spleen
ENCFF626SMB	brain
ENCFF637YVK	kidney
ENCFF653TZM	heart
ENCFF664JKG	liver
ENCFF691SYX	intestine
ENCFF727QHC	lung
ENCFF779AJZ	brain
ENCFF792ORI	testis
ENCFF798PSE	kidney
ENCFF799SST	spleen
ENCFF885WHI	kidney
ENCFF908DRY	brain
ENCFF918IKA	lung
ENCFF926FDN	heart
ENCFF929JPM	heart
ENCFF937WET	kidney
ENCFF948VMD	heart
